# Deploying cross-species bone marrow niches to elucidate human hematopoietic stem cell regulation *in vivo*

**DOI:** 10.64898/2026.04.30.719914

**Authors:** Julia Fröbel, Susann Rahmig, Jonas Metz, Iwo Kucinski, Carl-Magnus Svensson, Susanne Reinhardt, Juliane Salbach-Hirsch, Emilie Coppin, Nicole Mende, Nina Henning, Gülce Perçin, Friederike Weschenfelder, Alexandra Köhler, Alexander Platz, Berthold Göttgens, Martina Rauner, Andreas Dahl, Marc Thilo Figge, Thomas Höfer, Claudia Waskow

**Author notes:** Corresponding author Claudia Waskow Immunology of Aging, Leibniz Institute on Aging - Fritz Lipmann Institute (FLI), Beutenbergstrasse 11, 07745 Jena, Germany. Same contribution first authors (Julia Fröbel, Susann Rahmig).

## Abstract

The regulation of human hematopoietic stem cell (HSC) function within its native bone marrow microenvironment remains poorly understood due to the limitations of existing humanized models. Here, we present a non-conditioned human HSC xenotransplantation platform that serves as a physiologically relevant in vivo surrogate to study these complex cellular interactions. Using this system, we uncover a dynamic, cross-species communication between human HSCs and the murine niche, revealing a profound cellular and molecular plasticity of the bone marrow microenvironment in response to humanization. Upon engraftment, platelet-derived growth factor receptor alpha positive (Pdgfra^+^) mesenchymal stromal cells (MSCs) undergo significant numerical expansion and a major transcriptional shift, transitioning from a mixed adipo- and osteo-primed state toward a leptin receptor positive (Lepr^+^) predominantly adipo-primed, hematopoiesis-supporting signature. Functional validation demonstrates that this niche plasticity is a critical determinant of stem cell engraftment: the targeted depletion of Lepr^+^ MSCs or the genetic deletion of stem cell factor results in the rapid mobilization and lack of engraftment of human HSCs, respectively. Our findings establish niche plasticity as a primary regulator of human HSC function and demonstrate the utility of this cross-species platform as a modular genetic toolbox for precise in vivo engineering of the bone marrow microenvironment. Ultimately, this adaptable system provides a powerful framework for elucidating human stem cell biology and advancing bone marrow transplantation therapies.
