## Supplementary material for "Deploying cross-species bone marrow niches to elucidate human hematopoietic stem cell regulation *in vivo*": List antibodies used

### Sheet: Sheet1
Table 1, antibodies
species specificity	antibody	clone	fluorochrome	supplier	Cat#	Figures
mouse	CD45	30-F11	PE	eBioScience	12-0451-83	1E, S1J
mouse	CD117	2B8	A780	eBioScience	47-1171-82
mouse	Sca-1	D7	PE-Cy5	BioLegend	108110
mouse	CD150	TC15-12F12.2	PE-Cy7	BioLegend	115914
mouse	CD48	HM48-1	APC	BioLegend	103412
mouse	lin =
mouse	CD3	17A2	eFlour450	eBioScience	48-0032-82
mouse	CD19	1D3	eFlour450	eBioScience	48-0193
mouse	Nk1.1	PK136	eFlour450	eBioScience	48-5941-82
mouse	Ter119	Ter119	eFlour450	eBioScience	48-5921
mouse	CD11b	M1/70	eFlour450	eBioScience	48-0112
mouse	Gr1	RB6-8C5	eFlour450	eBioScience	48-5931-82
mouse	B220	RA3-6B2	eFlour450	eBioScience	48-0452-82
human	CD45	HI30	A700	BioLegend	304024
human	CD45	HI30	A700	BioLegend	304024	1 D,E,I, S1 A-J, 2F
human	CD34	581	APC	BioLegend	343510
human	CD38	HIT2	PE-Cy7	eBioScience	25-0389-42
human	CD90	5E10	PE	BD	555596
human	CD45RA	HI100	PB	eBioScience	48-0458-42
human	VLA6	GoH3	PE-Cy5	BD	551129
human	CD117	A3C6E2	PerCP-Cy5.5	BioLegend	323416
human	lin =
human	CD2	RPA2.10	FITC	eBioScience	11-0029-42
human	CD3	HT3a	FITC	eBioScience	11-0039-42
human	CD10	eBSN5c	FITC	eBioScience	11-0108-42
human	CD11b	CBRM1/5	FITC	eBioScience	11-0113
human	CD14	61D3	FITC	eBioScience	11-0149
human	CD15	HI98	FITC	eBioScience	11-0159
human	CD16	CB16	FITC	eBioScience	11-0168-73
human	CD56	TULY56	FITC	eBioScience	11-0566-42
human	CD235a	HIR2	FITC	eBioScience	11-9987-82
mouse	CD45	30-F11	FITC	eBioScience	11-0451-82
human	CD235	HIR2	FITC	eBioScience	11-9987-82	1 A,B, G
human	CD33	WM-53	PE	eBioScience	12-0338-42
human	CD16	3G8	PerCP	BioLegend	302030
human	CD19	HIB19	PE-Cy7	eBioScience	25-0199-41
human	CD3	UCHT1	APC	eBioScience	17-0037-42
human	CD14	M5E2	A700	BD	557923
human	CD45	HI30	PB	BioLegend	304029
human	CD117	A3C6E2	PerCP-Cy5.5	BioLegend	323416
mouse	CD45	30-F11	A780	eBioScience	47-0451-82
mouse	Ter119	Ter119	FITC	eBioScience	11-5921-82
mouse	CD45	30-F11	eFlour780	eBioScience	47-0451-82	2, S2
mouse	CD3	17A2	eFlour450	eBioScience	48-0032-82
mouse	CD4	GK1.5	eFlour450	eBioScience	48-0041
mouse	CD8	53-6.7	eFlour450	eBioScience	48-0081
mouse	Gr1	RB6-8C5	eFlour450	eBioScience	48-5931-82
mouse	Ter119	Ter119	eFlour450	eBioScience	48-5921
human	hCD235a	HIR2	eFlour450	eBioScience	48-9987-42
human	hCD45	HI30	PB	BioLegend	304029
human	hCD45	HI30	FITC	eBioScience	11-0459
mouse	CD31	390	PE-Cy7	eBioScience	25-0311-81
mouse	PDGFRa	APA5	APC	eBioScience	17-1401-81
mouse	CD51	RMV-7	PE	eBioScience	12-0512-81
mouse	VE-Cadherin	eBioBV13	PerCP-eFlour710	eBioScience	46-1441
mouse	Sca1	D7	V500	BD	561228
