## Supplementary material for "Deploying cross-species bone marrow niches to elucidate human hematopoietic stem cell regulation *in vivo*": Genotyping primers

### Sheet: Sheet1
Table 1, Genotyping
Genetic modification	5' primer	3' primer	PCR program	Fragment length
Rag2-ko	CTTGCCAGGAGGAATCTCTG	WT - TCCTGGTATGCCAAGGAAAA	95°C for 5', (95°C for 45", 55°C for 30", 72°C for 40")x35, 72°C for 7', 16°C ∞	WT 247 bp
		mutant - CGTGCAATCCATCTTGTTCA		mutant 437 bp
Il2rg	GTGGGTAGCCAGCTCTTCAG	WT - CCTGGAGCTGGACAACAAAT	95°C for 5', (95°C for 30", 64°C for 30", 72°C for 30")x35, 72°C for 7', 16°C ∞	WT 269 bp
		mutant - GCCAGAGGCCACTTGTGTAG		mutant 349 bp
Kit-W41	AAGGAAGGTTAGAACCCCTGG	AGCTCCCAGAGGAAAATCCC	95°C 5´, (95°C 30"; 58°C 30"; 72°C 40") 35x, 72°C 7´, 16°C ∞ after PCR run digest with 5µl of PCR product and XcmI Enzyme for 2h @ 37°C	293 bp wt, 210 + 83 bp W41
CD47-ko	CAAGCATAAATGAACAGTTGCAG	WT - CACCTTACAGCACTCCCACA	95°C for 5', (95°C for 20", 60°C for 20", 72°C for 30")x40, 72°C for 7', 16°C ∞	WT 532 bp
		mutant - CGTTGGCTACCCGTGATATT		mutant 800 bp
Lepr-cre	GCCTGCATTACCGGTCGATGCAACGA	GTGGCAGATGGCGCGGCAACACCATT	95°C for 5', (95°C for 20", 60°C for 20", 72°C for 50")x40, 72°C for 7', 16°C ∞	mutant 700 bp
R.DTR-ki	AAGGGAGCTGCAGTGGAGTA	WT - TAAGCCTGCCCAGAAGACTCC	95°C for 5', (95°C for 20", 60°C for 45", 72°C for 30")x35, 72°C for 7', 16°C ∞	WT 201 bp
		mutant - AAGACCGCGAAGAGTTTGTCC		mutant 301 bp
SCF-flox	CGA GGT AGG GGA AAA GAA CC	GGA TCT TCC CAG AGG TTG GA	95°C for 5', (95°C for 20", 58°C for 20", 72°C for 30")x35, 72°C for 7', 16°C ∞	WT 255 bp mutant 350 bp
