## Supplementary material for "Deploying cross-species bone marrow niches to elucidate human hematopoietic stem cell regulation *in vivo*": GSEA of scRNAseq data

### Sheet: GSEA_scRNAseq
Table S6: GSEA scRNAseq - MSC NSGW41
	ID	Description	setSize	enrichmentScore	NES	pvalue	p.adjust	qvalues	rank	leading_edge	core_enrichment
GO:0042325	GO:0042325	regulation of phosphorylation	765	0.585375	1.96461	3.72332e-07	0.00192831	0.00173977	822	tags=15%, list=8%, signal=15%	12654/19225/12266/74747/16193/24047/15205/15507/16362/18712/13653/17873/17872/12702/230738/17869/19735/19252/18606/11796/15937/16476/56706/15894/56312/17395/67603/211770/15519/15502/22339/23882/12703/218194/20698/19246/71660/26362/384783/192231/56455/65112/59090/15516/23886/16001/233328/12575/13205/21929/16825/66824/78388/12398/16706/56708/22166/24136/238871/15512/30957/18412/11651/16452/17131/18…
GO:0001932	GO:0001932	regulation of protein phosphorylation	671	0.590286	1.95922	1.87907e-06	0.00486586	0.0043901	822	tags=14%, list=8%, signal=13%	12654/19225/12266/74747/16193/24047/15205/15507/16362/18712/13653/17873/17872/12702/230738/19735/19252/18606/16476/56706/15894/17395/67603/211770/15519/15502/22339/23882/12703/20698/19246/71660/192231/65112/15516/23886/233328/12575/13205/21929/66824/78388/16706/56708/22166/24136/238871/15512/30957/18412/11651/16452/17131/18605/14118/18596/97998/14366/381290/16971/13544/18121/26404/19052/26941/197…
GO:0001501	GO:0001501	skeletal system development	358	-0.658124	-2.16912	1.11732e-05	0.0192888	0.0174028	298	tags=9%, list=3%, signal=9%	14313/72999/110075/19035/20148/12814/16948/12111/56401/54411/12387/212712/12832/14043/58994/28146/23892/22337/20692/20379/14183/12845/11647/12843/14609/54725/12628/12842/12097/12096/231162
GO:0031401	GO:0031401	positive regulation of protein modification process	640	0.583435	1.9279	2.19737e-05	0.0284504	0.0256687	839	tags=14%, list=8%, signal=14%	12654/19225/12266/16193/24047/15205/18712/57783/13653/17872/230738/18606/11796/15894/56312/17395/225876/50768/211770/15519/16905/22339/12703/20698/19246/71660/30877/214855/22187/16468/15516/20677/23886/20602/233328/74585/12575/13205/105171/56708/22166/24136/238871/15512/11797/30957/18412/20583/11651/16452/17131/14118/77891/18596/99982/14366/381290/13544/224619/69188/26404/19052/105689/19766/24220…
GO:0018107	GO:0018107	peptidyl-threonine phosphorylation	82	0.868633	2.39421	4.87924e-05	0.0505392	0.0455978	172	tags=6%, list=2%, signal=6%	12654/74747/17872/12747/20698
GO:0006026	GO:0006026	aminoglycan catabolic process	11	0.970709	1.98444	7.34382e-05	0.0633894	0.0571916	1	tags=9%, list=0%, signal=9%	12654
GO:0010628	GO:0010628	positive regulation of gene expression	689	0.567368	1.88825	0.000102142	0.0755707	0.0681819	829	tags=15%, list=8%, signal=15%	12654/19225/12266/11910/16193/24047/22695/15205/15507/55942/16362/67760/13653/17872/230738/17869/15481/18030/11911/18787/22057/22352/20296/15903/225876/15519/12608/16905/22339/70248/20698/18033/18124/16600/214855/12606/233908/20742/20677/20602/19664/15900/57914/13205/14433/66824/97165/56708/19698/56190/238871/22033/19015/13198/11651/16452/244349/269966/12394/13207/11465/12363/16418/51810/17874/20…
GO:0001816	GO:0001816	cytokine production	435	0.625722	2.01525	0.000156846	0.0969838	0.0875014	445	tags=11%, list=4%, signal=11%	12654/19225/12266/16193/24047/22695/15507/16362/13653/230738/11911/16598/18787/20296/15519/12608/13610/23882/12703/20698/18033/18124/26362/16600/214855/15516/20742/19664/15900/57914/13205/21929/14433/66824/97165/19698/238871/13198/20583/16452/75234/17131/56233/12394/12825/12363/17874/18569
GO:0001817	GO:0001817	regulation of cytokine production	401	0.634584	2.02966	0.000168537	0.0969838	0.0875014	445	tags=11%, list=4%, signal=11%	12654/19225/12266/16193/24047/22695/15507/16362/13653/230738/11911/16598/18787/20296/15519/12608/13610/12703/20698/18033/18124/26362/16600/214855/15516/20742/15900/57914/13205/21929/14433/66824/97165/19698/238871/13198/20583/16452/17131/56233/12394/12363/17874/18569
GO:0001819	GO:0001819	positive regulation of cytokine production	263	0.706867	2.18478	0.000199756	0.0987855	0.0891269	437	tags=11%, list=4%, signal=11%	12654/19225/12266/16193/24047/15507/16362/13653/11911/18787/20296/15519/12608/20698/18124/214855/20742/15900/57914/13205/14433/66824/97165/238871/13198/16452/12394/12363/17874
GO:0018210	GO:0018210	peptidyl-threonine modification	85	0.865886	2.40548	0.000214034	0.0987855	0.0891269	172	tags=6%, list=2%, signal=6%	12654/74747/17872/12747/20698
GO:0001934	GO:0001934	positive regulation of protein phosphorylation	440	0.617042	1.98904	0.000250583	0.0987855	0.0891269	381	tags=7%, list=4%, signal=7%	12654/19225/12266/16193/24047/15205/18712/13653/17872/18606/15894/17395/15519/22339/12703/20698/19246/71660/15516/23886/233328/12575/13205/56708/22166/24136/238871/15512/30957/18412/11651/16452
GO:0010562	GO:0010562	positive regulation of phosphorus metabolic process	528	0.588092	1.91946	0.000277196	0.0987855	0.0891269	651	tags=10%, list=6%, signal=10%	12654/19225/12266/16193/24047/15205/18712/13653/17872/17869/18606/15894/17395/50768/15519/22339/12703/20698/19246/71660/26362/15516/23886/16001/233328/74585/12575/13205/56708/22166/24136/238871/15512/30957/18412/11651/16452/16911/14118/18596/14366/381290/20187/13544/22041/26404/19052/52521/19766/242202/16000/20682/11517/16181
GO:0045937	GO:0045937	positive regulation of phosphate metabolic process	528	0.588092	1.91946	0.000277196	0.0987855	0.0891269	651	tags=10%, list=6%, signal=10%	12654/19225/12266/16193/24047/15205/18712/13653/17872/17869/18606/15894/17395/50768/15519/22339/12703/20698/19246/71660/26362/15516/23886/16001/233328/74585/12575/13205/56708/22166/24136/238871/15512/30957/18412/11651/16452/16911/14118/18596/14366/381290/20187/13544/22041/26404/19052/52521/19766/242202/16000/20682/11517/16181
GO:0042327	GO:0042327	positive regulation of phosphorylation	482	0.606413	1.96979	0.000286114	0.0987855	0.0891269	651	tags=11%, list=6%, signal=10%	12654/19225/12266/16193/24047/15205/18712/13653/17872/17869/18606/15894/17395/15519/22339/12703/20698/19246/71660/26362/15516/23886/16001/233328/12575/13205/56708/22166/24136/238871/15512/30957/18412/11651/16452/16911/14118/18596/14366/381290/20187/13544/22041/26404/19052/52521/19766/242202/16000/20682/16181
GO:0090336	GO:0090336	positive regulation of brown fat cell differentiation	11	0.95592	1.9542	0.00030586	0.099003	0.0893232	40	tags=18%, list=0%, signal=18%	19225/18712
